# A newly arisen indel governs a leaf shape polymorphism in the Ivy Leaf Morning Glory (*Ipomoea hederacea*)

**DOI:** 10.64898/2026.06.04.730136

**Authors:** Amanda L. Peake, Emily Glasgow, Claire Abbasi, Yunchen Gong, Lauren Whitt, Melissa Williams, Jane Grimwood, Alex Harkess, John R. Stinchcombe

## Abstract

Leaf shape varies widely across plant taxa and has repeatedly been shown to affect ecophysiology, interspecific interactions, and fitness. We used population genomics, genome wide association studies (GWAS), and comparative genomics to determine the genetic basis and evolutionary history of an uncharacterized Mendelian leaf shape polymorphism in *Ipomoea hederacea*. To do so, we assembled a reference genome and generated whole genome sequencing for 123 individuals from 55 populations. We identified a 117 kb indel that perfectly co-segregates with leaf shape by conducting a GWAS and assessing differences in coverage. Syntenic orthologs for genes on the indel were present in five other *Ipomoea* species with various leaf shapes, indicating the indel is a newly arisen deletion in *I. hederacea* despite similar leaf shape phenotypes in the other species.

More broadly, these results illustrate how a range of leaf shape phenotypes can be produced by distinct genetic mechanisms even in closely related species. Although none of the genes on the indel itself are known leaf shape candidates, there are multiple leaf shape candidate genes in close proximity that are involved in the auxin biosynthesis pathway. Additionally, the genes within the indel have gene functions that could affect other potentially ecologically relevant traits that have previously been shown to be associated with leaf shape in *I. hederacea*. Therefore, the pleiotropic effects of the indel polymorphism can have important implications for understanding the ecological mechanisms influencing a well-documented leaf shape latitudinal cline in *I. hederacea*.

**Significance Statement:** *Ipomoea hederacea* has been used to investigate the ecological and evolutionary effects of leaf shape because of a well-documented latitudinal leaf shape cline governed by an uncharacterized Mendelian polymorphism in this species. We identified a 117 kb indel that perfectly co-segregates with leaf shape in *I. hederacea*. The indel appears to be a distinct genetic mechanism than those governing similar leaf shapes in other closely related *Ipomoea* species. Additionally, possible pleiotropic effects of the indel on other traits has important implications for understanding the ecology and evolution of leaf shape variation in *I. hederacea*. Therefore, the results and the new genomic resources that we developed will facilitate future work understanding the genetic, developmental, and ecological mechanisms governing leaf shape variation.
