## Supplementary material for "A newly arisen indel governs a leaf shape polymorphism in the Ivy Leaf Morning Glory (*Ipomoea hederacea*)": Dataset S1. Tracy-widom statistic for population genetics PCA

eigenvals	variation_explained	variation_percentage	tw_significant	tracy_widom_statistic	PC
2.07971	0.018110666744774	1.8110666744774	Significant	52.8592210020406	PC1
1.82116	0.0158591447119611	1.58591447119611	Significant	42.4166831980165	PC2
1.75398	0.0152741234388442	1.52741234388442	Significant	44.5343912522617	PC3
1.63541	0.0142415844041096	1.42415844041096	Significant	40.5982689501984	PC4
1.49793	0.0130443720696632	1.30443720696632	Significant	31.5019154210187	PC5
1.47766	0.0128678555289356	1.28678555289356	Significant	34.3510725086525	PC6
1.37107	0.0119396415143252	1.19396415143252	Significant	25.2631032040969	PC7
1.32098	0.0115034444977961	1.15034444977961	Significant	21.859083178287	PC8
1.26573	0.0110223128315307	1.10223128315307	Significant	16.678909146026	PC9
1.23134	0.0107228355826101	1.07228355826101	Significant	13.80766945354	PC10
1.20788	0.0105185396750882	1.05185396750882	Significant	12.2345116442791	PC11
1.17318	0.0102163628638772	1.02163628638772	Significant	8.4069590929816	PC12
1.14075	0.00993395381524392	0.993395381524392	Significant	4.43123344257115	PC13
1.13577	0.00989058665328914	0.989058665328915	Significant	4.96473173469895	PC14
1.13267	0.00986359103038557	0.986359103038557	Significant	5.87949499280405	PC15
1.11489	0.00970875807063537	0.970875807063537	Significant	4.10688299656465	PC16
1.10203	0.00959676977691279	0.959676977691279	Significant	3.06684698479026	PC17
1.09192	0.00950872921318531	0.950872921318531	Significant	2.4406701850863	PC18
1.08751	0.00947032576253861	0.947032576253861	Significant	2.86533889597631	PC19
1.07491	0.00936060161783375	0.936060161783375	Significant	1.66886047927751	PC20
1.05908	0.00922274977571645	0.922274977571645	Not Significant	-0.314007201897939	PC21
1.05478	0.00918530423426955	0.918530423426955	Not Significant	-0.0984892233450401	PC22
1.04777	0.00912425929344565	0.912425929344565	Not Significant	-0.442024684690269	PC23
1.03886	0.0090466686482615	0.90466686482615	Not Significant	-1.22638370708994	PC24
1.02657	0.00893964406584699	0.893964406584699	Not Significant	-2.80618124319295	PC25
1.02014	0.0088836499189857	0.88836499189857	Not Significant	-3.24526473225114	PC26
1.01845	0.00886893295037052	0.886893295037052	Not Significant	-2.68904546683371	PC27
1.00842	0.00878158904787927	0.878158904787927	Not Significant	-3.93360992298793	PC28
1.00399	0.00874301143192351	0.874301143192351	Not Significant	-4.02898917733266	PC29
1.00256	0.00873055861232606	0.873055861232606	Not Significant	-3.46587242879033	PC30
0.995844	0.00867207390154527	0.867207390154527	Not Significant	-4.06074945359168	PC31
0.992687	0.00864458190751089	0.864458190751089	Not Significant	-3.89378852843783	PC32
0.986247	0.00858850067799507	0.858850067799507	Not Significant	-4.47255272793842	PC33
0.983192	0.00856189692703687	0.856189692703687	Not Significant	-4.31473754069454	PC34
0.972632	0.00846993764385565	0.846993764385565	Not Significant	-5.89567053360335	PC35
0.969037	0.00843863142955295	0.843863142955295	Not Significant	-5.95223507484134	PC36
0.965393	0.00840689851024307	0.840689851024307	Not Significant	-6.02717401740794	PC37
0.961677	0.00837453859582058	0.837453859582058	Not Significant	-6.12702244291154	PC38
0.960244	0.00836205965142677	0.836205965142677	Not Significant	-5.69402204263661	PC39
0.949172	0.00826564173633373	0.826564173633373	Not Significant	-7.54006778787967	PC40
0.94481	0.00822765628242876	0.822765628242876	Not Significant	-7.88524266051879	PC41
0.942274	0.00820557212124055	0.820557212124055	Not Significant	-7.81156788100632	PC42
0.939426	0.00818077098123107	0.818077098123107	Not Significant	-7.81115675066818	PC43
0.934953	0.00814181890986084	0.814181890986084	Not Significant	-8.20520434269183	PC44
0.933766	0.00813148219876841	0.81314821987684	Not Significant	-7.82552294768767	PC45
0.932763	0.00812274780851928	0.812274780851928	Not Significant	-7.38326826976966	PC46
0.929035	0.00809028339491137	0.809028339491137	Not Significant	-7.58241650486622	PC47
0.926689	0.00806985380415917	0.806985380415917	Not Significant	-7.45713277161248	PC48
0.922886	0.0080367362706423	0.80367362706423	Not Significant	-7.68366523841917	PC49
0.92017	0.00801308462167259	0.801308462167259	Not Significant	-7.65776457400719	PC50
0.914632	0.00796485824759516	0.796485824759516	Not Significant	-8.326583990146	PC51
0.913861	0.00795814417493108	0.795814417493108	Not Significant	-7.85768663514844	PC52
0.912496	0.00794625739258805	0.794625739258805	Not Significant	-7.51197136493352	PC53
0.909842	0.00792314565607641	0.792314565607641	Not Significant	-7.46757649206313	PC54
0.907042	0.00789876251280866	0.789876251280866	Not Significant	-7.4586853917368	PC55
0.904438	0.00787608618956966	0.787608618956966	Not Significant	-7.40238661745056	PC56
0.900522	0.00784198462205662	0.784198462205662	Not Significant	-7.6714639207919	PC57
0.896705	0.00780874517282341	0.780874517282341	Not Significant	-7.93298503379527	PC58
0.895689	0.0077998975751234	0.77998975751234	Not Significant	-7.51082082043251	PC59
0.895109	0.00779484678116079	0.779484678116079	Not Significant	-6.95676590223689	PC60
0.891418	0.00776270457337463	0.776270457337463	Not Significant	-7.15097170609495	PC61
0.888666	0.00773873942684861	0.773873942684861	Not Significant	-7.12319183441845	PC62
0.885247	0.0077089658672656	0.77089658672656	Not Significant	-7.26355407154245	PC63
0.880159	0.00766465821264193	0.766465821264193	Not Significant	-7.83556401133147	PC64
0.878162	0.00764726780653275	0.764726780653275	Not Significant	-7.66236700542957	PC65
0.877567	0.00764208638858835	0.764208638858835	Not Significant	-7.12599458333243	PC66
0.87421	0.00761285274146342	0.761285274146342	Not Significant	-7.25619139827219	PC67
0.872465	0.00759765681824834	0.759765681824834	Not Significant	-6.98800316777736	PC68
0.870528	0.00758078890806633	0.758078890806633	Not Significant	-6.75252896561479	PC69
0.869022	0.00756767426029446	0.756767426029446	Not Significant	-6.39330539298801	PC70
0.865833	0.00753990360176559	0.753990360176559	Not Significant	-6.43899830348862	PC71
0.863013	0.00751534629318878	0.751534629318878	Not Significant	-6.39599018384903	PC72
0.857932	0.00747109959642327	0.747109959642328	Not Significant	-6.93016007189583	PC73
0.853076	0.00742881225938464	0.742881225938464	Not Significant	-7.44610574443213	PC74
0.852582	0.00742451037625097	0.742451037625097	Not Significant	-6.88161433549044	PC75
0.84872	0.00739087905507239	0.739087905507239	Not Significant	-7.14091113077794	PC76
0.839898	0.00731405473724808	0.731405473724808	Not Significant	-8.68552878520126	PC77
0.839055	0.00730671366947139	0.730671366947139	Not Significant	-8.28983597397899	PC78
0.838659	0.0073032651963521	0.73032651963521	Not Significant	-7.75935295109378	PC79
0.833385	0.0072573378043542	0.72573378043542	Not Significant	-8.42567266052548	PC80
0.83259	0.00725041473331925	0.725041473331925	Not Significant	-8.00677652603147	PC81
0.830628	0.00723332911650093	0.723332911650093	Not Significant	-7.85392190313359	PC82
0.828071	0.0072110620817382	0.72110620817382	Not Significant	-7.83820295877058	PC83
0.825273	0.00718669635500136	0.718669635500136	Not Significant	-7.87944769137509	PC84
0.823083	0.0071676252536598	0.71676252536598	Not Significant	-7.7729389230917	PC85
0.821551	0.00715428419098616	0.715428419098616	Not Significant	-7.49885254251092	PC86
0.820121	0.0071418313713887	0.71418313713887	Not Significant	-7.18172183970435	PC87
0.816874	0.00711355563346357	0.711355563346357	Not Significant	-7.27713362308033	PC88
0.815876	0.00710486478454171	0.710486478454171	Not Significant	-6.84276280368457	PC89
0.814275	0.00709092285155183	0.709092285155183	Not Significant	-6.51878640885135	PC90
0.810997	0.00706237715739766	0.706237715739766	Not Significant	-6.56242504585467	PC91
0.806641	0.0070244439530854	0.70244439530854	Not Significant	-6.85924445390443	PC92
0.806202	0.00702062102455164	0.702062102455164	Not Significant	-6.27047704160613	PC93
0.802715	0.00699025530291784	0.699025530291784	Not Significant	-6.33271731168996	PC94
0.797912	0.0069484295039482	0.69484295039482	Not Significant	-6.69711492507321	PC95
0.796551	0.00693657755466699	0.693657755466699	Not Significant	-6.31163916926492	PC96
0.791668	0.00689405509446112	0.689405509446112	Not Significant	-6.67615283166046	PC97
0.791347	0.00689125974125079	0.689125974125079	Not Significant	-6.06282309109787	PC98
0.788437	0.00686591868878323	0.686591868878323	Not Significant	-5.95728325085663	PC99
0.783886	0.00682628737270769	0.682628737270769	Not Significant	-6.18888104290708	PC100
0.779391	0.0067871437194975	0.67871437194975	Not Significant	-6.4215549141736	PC101
0.773906	0.00673937888348908	0.673937888348908	Not Significant	-6.86681328698783	PC102
0.773555	0.00673632228231516	0.673632228231516	Not Significant	-6.29777226469673	PC103
0.769899	0.00670448486381984	0.670448486381984	Not Significant	-6.33029302486136	PC104
0.761875	0.00663460974182684	0.663460974182684	Not Significant	-7.1818583886848	PC105
0.760851	0.0066256924780032	0.66256924780032	Not Significant	-6.76977812022732	PC106
0.758759	0.00660747478667602	0.660747478667602	Not Significant	-6.51428795517387	PC107
0.755299	0.00657734418820944	0.657734418820944	Not Significant	-6.45911549627021	PC108
0.752933	0.00655674043214819	0.655674043214819	Not Significant	-6.20395263498448	PC109
0.751252	0.00654210183792209	0.654210183792209	Not Significant	-5.81246722500602	PC110
0.747448	0.00650897559613977	0.650897559613977	Not Significant	-5.68407582927915	PC111
0.743753	0.00647679855529179	0.647679855529179	Not Significant	-5.50357059576363	PC112
0.743257	0.00647247925562722	0.647247925562722	Not Significant	-4.88109118946537	PC113
0.741208	0.0064546360197145	0.64546360197145	Not Significant	-4.37809815093393	PC114
0.734036	0.00639218033988726	0.639218033988726	Not Significant	-4.35200125149676	PC115
0.728807	0.00634664481983474	0.634664481983474	Not Significant	-4.07512769593464	PC116
0.72506	0.00631401494918322	0.631401494918322	Not Significant	-3.58623446368219	PC117
0.718466	0.00625659264678768	0.625659264678768	Not Significant	-3.2068239166225	PC118
0.710207	0.00618467108241327	0.618467108241327	Not Significant	-2.79967853609312	PC119
0.703309	0.00612460146732009	0.612460146732009	Not Significant	-2.13160056693816	PC120
0.7016	0.00610971904166131	0.610971904166131	Not Significant	-0.905826223673552	PC121
0.603932	0.00525920017142046	0.525920017142046	NA	NA	PC122
