## Supplementary material for "A newly arisen indel governs a leaf shape polymorphism in the Ivy Leaf Morning Glory (*Ipomoea hederacea*)": Dataset S2. Queried GENESPACE pangenomes file for indel region

pgID	interpChr	interpOrd	og	repGene	genome	chr	start	end	Ipomoea_nil	Ipomoea_hederacea	Ipomoea_purpurea	Ipomoea_triloba	Ipomoea_aquatica	Ipomoea_cairica
5566	Chr2	2620	24415	g17358	Ipomoea_hederacea	Chr2	3633989	3634427	g35078.t1	g17358.t1	g16911.t1	g6292.t1	g9916.t1,g9915.t1+	g9350.t1
5567	Chr2	2621	40104	g17359	Ipomoea_hederacea	Chr2	3643282	3643864	g67986.t1*,g6808.t1*	g17359.t1	g8267.t1*
5568	Chr2	2621.5	37958	g9351	Ipomoea_cairica	Chr3	47047163	47053842						g9351.t1
5569	Chr2	2622	40105	g17360	Ipomoea_hederacea	Chr2	3653947	3654400	g35079.t1	g17360.t1	g16912.t1
5570	Chr2	2623	24413	g17361	Ipomoea_hederacea	Chr2	3671459	3672173	g35080.t2	g17361.t2	g16913.t2	g6294.t1	g9914.t1	g9352.t1
5571	Chr2	2623.5	82357	g6296	Ipomoea_triloba	Chr3	3151903	3152197				g6296.t1
5572	Chr2	2623.75	82358	g6297	Ipomoea_triloba	Chr3	3152247	3152832	g39177.t1*	g11300.t1*		g6297.t1	g15222.t1*
5573	Chr2	2624	24412	g17362	Ipomoea_hederacea	Chr2	3683399	3687093	g35081.t1	g17362.t1		g6298.t1	g9913.t1	g9353.t1
5574	Chr2	2624.3	24411	g35082	Ipomoea_nil	chr2	3732773	3735375	g35082.t3,g35087.t1+			g6299.t1,g6300.t1+	g9912.t2
5575	Chr2	2624.9	55792	g35084	Ipomoea_nil	chr2	3744778	3746797	g35084.t1	g30072.t1*	g33681.t1*	g17619.t1*,g24550.t1*	g23263.t1*
5576	Chr2	2625.2	55793	g35085	Ipomoea_nil	chr2	3746843	3747545	g35085.t1	g392.t1*	g31371.t1*
5577	Chr2	2626	40106	g17364	Ipomoea_hederacea	Chr2	3731420	3732184		g17364.t1	g22233.t1*	g22201.t1*	g12841.t1*	g13911.t1*
5578	Chr2	2626.1	55794	g35088	Ipomoea_nil	chr2	3800753	3800972	g35088.t1
5579	Chr2	2626.25	82359	g6301	Ipomoea_triloba	Chr3	3179991	3180279				g6301.t1
5580	Chr2	2626.4	55795	g35089	Ipomoea_nil	chr2	3804552	3804867	g35089.t1
5581	Chr2	2627	24410	g17365	Ipomoea_hederacea	Chr2	3750386	3755963	g35091.t1,g35092.t1+	g17365.t1,g17363.t1+	g16914.t1	g6302.t1	g9911.t1	g9354.t1
