## Supplementary material for "A newly arisen indel governs a leaf shape polymorphism in the Ivy Leaf Morning Glory (*Ipomoea hederacea*)": Dataset S3. Phenotype data for homozygote seed families (n=122) measured in common garden experiment.

Seedfamily	Leaf_count1_June15	Length_1_June16	Leaf_area	Leaf_perimeter	Leaf_circularity	Leaf_AR	Leaf_roundness	Leaf_solidity	leaf_count_2_June22	length_2_June22	leaf_count_3	leaf_count_4_July6	stomatal_conductance	leaf_temp	leaf_fresh_weight	leaf_turgid_weight	leaf_dry_weight	trichome_count	relative_water_content	GWAS_3Lobed_shape
AL695	6.8	28.38	49.253	31.0428	0.6414	1.0584	0.9454	0.9294	15	96.4	24	38.6	181.4	27	0.5334	0.561	0.1384	54.4	0.931377048	heart
AL696	6.4	21.48	44.5508	28.6148	0.6818	1.047	0.955	0.931	14.8	83.45	25.6	45.2	121.35	24.65	0.4668	0.5032	0.1096	31.8	0.910320509	heart
DE189	6.4	13.24	31.2602	31.2128	0.4022	1.0638	0.9406	0.7962	16	62.9	25.6	38.2	91.8	25.85	0.361	0.37775	0.08825	52	0.94180339	lobed
DE228	5.4	16.02	42.2155	39.914	0.33375	1.0325	0.96875	0.75875	12.4	58.7	19.2	35.4	112.05	25.05	0.505	0.5364	0.1324	35.6	0.92177539	lobed
DE238	6	26.64	56.4162	32.6236	0.665	1.0952	0.9148	0.929	16.6	103.3	28.8	50.4	91.45	27.2	0.5534	0.582	0.1312	41	0.937129442	heart
DE239	6.4	32.8	55.0842	32.4874	0.651	1.1026	0.9072	0.9316	14.8	110.5	23.6	46.8	78.4	26.9	0.60075	0.64375	0.14975	40.8	0.910796114	heart
DE240	6	20.575	45.179	28.8572	0.677	1.0366	0.965	0.9386	14.8	88.5	27.4	50.6	241.95	25.75	0.53	0.5606	0.1416	39.4	0.929426558	heart
DE253	6.2	33.32	37.9492	35.9682	0.3558	1.0588	0.9456	0.7574	16.4	100.85	27	52.6	96.75	24.15	0.3966	0.4198	0.0942	33.2	0.928452081	lobed
DE256	5.8	20.2	33.2378	33.0408	0.3778	1.0576	0.9462	0.8052	13.2	83.45	19.4	34.4	157.6	24.7	0.3696	0.3964	0.0912	42.4	0.911816138	lobed
DE257	5.6	18.08	32.4328	33.2588	0.3588	1.0596	0.945	0.779	14	79.3	21.2	39.4	137.1	25.3	0.3982	0.4262	0.1	50.2	0.913419337	lobed
DE260	6.6	32.92	37.9444	26.4622	0.679	1.0498	0.9532	0.929	15.4	101	23	37.8	82.05	26.45	0.44	0.4658	0.1112	39	0.93166362	heart
DE281	6.4	15.7	24.191	29.0886	0.3576	1.0714	0.9338	0.7832	12.4	76.85	19	29.2	106.7	24.85	0.3066	0.3196	0.0728	49	0.949241511	lobed
GA713	6	12.02	16.2736	25.516	0.3104	1.0656	0.939	0.7216	12.4	57.7	18.4	25.8	113.85	26.3	0.2028	0.2168	0.0554	64.6	0.915546714	lobed
GA715	6.2	17.06	25.8036	21.5512	0.6782	1.0582	0.9464	0.909	13.2	60.5	19.8	30.6	116.2	26	0.2714	0.2872	0.0664	52.8	0.930274442	heart
GA717	6.2	12.82	21.97625	29.3975	0.314	1.0485	0.9545	0.7195	12.8	39.45	19.8	29.4	86.5	26.2	0.2808	0.2958	0.079	61.2	0.933769489	lobed
GA719	4.8	18.44	31.54975	35.516	0.314	1.04775	0.9545	0.73525	12	57.45	21.8	34.6	145.65	24.9	0.3602	0.3784	0.0838	38.5	0.937263633	lobed
GA727	6.4	22.84	40.7062	37.5298	0.362	1.0698	0.936	0.7786	13.2	79.2	21.8	34.6	100.5	24.95	0.4708	0.5102	0.1284	27.8	0.90436458	lobed
GA731	6.8	19.48	33.7558	25.5902	0.6436	1.0622	0.9426	0.9284	14.8	90.1	23.2	36.4	127.65	26.55	0.381	0.4046	0.1028	54.2	0.923631056	heart
GA733	5.4	13.14	32.2836	34.7906	0.3286	1.1154	0.898	0.7478	12.2	54.95	18.6	29	176.8	26.55	0.3628	0.3866	0.1044	58	0.91049313	lobed
GA737	6.2	15.8	29.3662	23.2324	0.6788	1.096	0.9132	0.9428	12.2	72.6	18.2	30.4	70.25	25.1	0.3852	0.3986	0.1088	43.4	0.954227133	heart
GA739	4.6	8.04	25.7496	22.2082	0.646	1.1264	0.8886	0.9356	10.8	41.05	17	28	98	26.6	0.32075	0.33525	0.093	45.4	0.945493464	heart
MD150	6	22.36	32.2812	33.2506	0.3552	1.0508	0.9524	0.776	14	106.3	21.6	36.8	154.05	25.65	0.4124	0.4326	0.0952	57.8	0.940445574	lobed
MD204	7	25.46	28.6788	36.161	0.2748	1.0696	0.9354	0.685	14.2	99.8	22.2	33.4	66.15	26.15	0.3314	0.35	0.0804	44.8	0.928085775	lobed
MD206	5.8	13.22	46.8912	29.3528	0.6788	1.039	0.9628	0.9308	12.2	61.35	20.6	31.8	124.95	26.15	0.403	0.4256	0.0872	39	0.932483063	heart
MD207	5	18.78	45.2606	29.1218	0.6652	1.0576	0.946	0.939	12.4	110.45	21.2	37.6	107.65	27.15	0.378	0.4098	0.093	34.8	0.904379043	heart
MD209	4.8	13	32.768	32.5574	0.3882	1.059	0.9448	0.802	12.8	89.9	22	37.4	137.1	25.3	0.3944	0.4304	0.099	47.8	0.890682672	lobed
MD41	4.4	7.56	39.2264	37.0874	0.3536	1.034	0.9674	0.7498	10.2	42.8	17.8	30	137.2	28	0.4178	0.4416	0.1112	32.8	0.927276275	lobed
MD44	4.2	8.26	34.8292	33.3396	0.3934	1.0436	0.9588	0.768	11	63.85	18.2	30	124.75	26.2	0.37375	0.39525	0.1215	42	0.912021241	lobed
MD460	4.8	11.4	32.1588	34.0342	0.3478	1.0764	0.9296	0.719	11.2	74.15	18.4	34	75.9	25.15	0.352	0.373	0.0898	43.4	0.922717851	lobed
MD462	6	8.98	36.022	41.3654	0.263	1.0548	0.9496	0.7008	14.2	81.85	22	36.8	122.85	25.4	0.4925	0.51475	0.124	39.8	0.936848016	lobed
MD53	6.8	22.3	36.7062	34.453	0.4118	1.0464	0.956	0.7888	16.4	106.75	27.6	47.2	171.25	26.6	0.4	0.4204	0.0954	40.2	0.939383556	lobed
NC476	7.4	36.94	36.007	26.1718	0.6492	1.04	0.962	0.9026	15.6	115.45	23.6	38.4	185.4	25.75	0.516	0.543	0.1078	49.2	0.940066968	heart
NC477	5.4	19.82	38.478	27.132	0.6514	1.0548	0.9488	0.9202	13.6	107.1	25.8	47.8	105.85	26.4	0.5122	0.5324	0.1258	34.25	0.951133812	heart
NC478	5.6	15.5	43.5912	36.2172	0.413	1.0244	0.9766	0.7878	13.6	58.35	23	37.2	114.9	25.15	0.3594	0.3774	0.0928	35.4	0.933759808	lobed
NC480	5.8	18.96	43.4726	27.8602	0.6996	1.0542	0.9494	0.9392	15.2	85.9	27.2	43.4	92.55	25.8	0.5378	0.5554	0.122	49.2	0.958066106	heart
NC486	3.8	3.9	33.0008	24.8542	0.6682	1.0646	0.9396	0.9206	10.8	59.2	18	29.4	157.65	25	0.4398	0.4692	0.1066	32.8	0.918566354	heart
NC498	3.6	6.7	43.59425	28.0565	0.679	1.07625	0.9315	0.931	9.4	19	16.2	26.8	116.3	24.3	0.3955	0.41525	0.09525	34.33333333	0.940193185	heart
NC507	6.4	33.76	47.8602	29.7282	0.6758	1.056	0.9472	0.9244	15.4	113.5	24.8	34.4	131.65	25.95	0.5302	0.5522	0.1482	37.8	0.94504345	heart
NC701	6.2	20.46	29.6972	32.4472	0.345	1.0526	0.9504	0.7666	12.6	83.1	19	27.6	118.75	25.3	0.315	0.3358	0.0852	60.6	0.916740873	lobed
NJ291	5.6	10.44	39.7138	43.14	0.266	1.052	0.9508	0.7108	12.6	75.9	20.4	37.2	87.15	25.4	0.4386	0.4712	0.1018	49.8	0.907087331	lobed
NJ299	4.2	5.88	37.7588	26.5012	0.6674	1.0542	0.9492	0.9352	10	61.4	17	27	102.95	25.15	0.3866	0.4102	0.103	46	0.924742066	heart
NJ301	4.4	5.08	38.3428	26.9918	0.6566	1.0584	0.9452	0.9138	9.8	30.7	16.4	28.6	187.2	25.9	0.4348	0.4556	0.1072	34	0.939950744	heart
NJ305	5.2	11.44	46.2958	30.096	0.6416	1.0684	0.937	0.9158	11.2	72.15	19.8	33.4	93.45	26	0.5978	0.6378	0.1448	34.6	0.922107738	heart
NJ306	6.8	21.64	30.3958	32.0262	0.3622	1.069	0.9356	0.7908	13.8	100.35	19.8	36.8	227.85	25.95	0.3536	0.3788	0.0888	45.4	0.912031247	lobed
NJ312	6.4	14.74	31.457	24.0834	0.6746	1.0454	0.957	0.9304	13.4	88.4	21	31.6	152.05	24.85	0.34725	0.362	0.08825	50.6	0.94336779	heart
NJ315	6.4	13.64	30.262	35.5432	0.2962	1.0526	0.9504	0.7522	13.2	55.9	19.2	29.2	95.35	25.9	0.353	0.377	0.0866	48	0.912098616	lobed
NJ318	6.2	9.94	29.2346	34.8718	0.2958	1.0478	0.9552	0.7418	13.6	79.4	22	33.6	139.85	27	0.3028	0.3242	0.0806	45.6	0.910836549	lobed
NJ325	5	8.5	37.3228	26.2426	0.6748	1.0376	0.964	0.9252	13.6	61.3	24.2	40.8	136.8	24.65	0.4758	0.503	0.1302	34.8	0.926561379	heart
NJ345	5.6	7.08	37.1952	43.6508	0.246	1.0622	0.9414	0.7024	14	81.3	21.8	34	128.55	24.85	0.4242	0.4554	0.112	51.8	0.911886977	lobed
NJ349	6.4	16.62	39.3596	43.6348	0.2568	1.0356	0.966	0.7164	13.6	55.95	22.4	33	88.1	24.65	0.3816	0.4006	0.0976	41.75	0.937218104	lobed
NJ351	6.4	17.68	38.647	42.0118	0.2756	1.0586	0.9458	0.727	13.2	106.65	20	33	129.8	26.2	0.3974	0.4276	0.0998	46	0.90543399	lobed
NJ353	6.4	14.68	32.8878	39.6704	0.2578	1.0796	0.9268	0.7022	13	67.4	19.4	28.8	111.7	25.9	0.3448	0.3696	0.0822	57.6	0.905490617	lobed
NJ355	6.6	28.88	35.4944	25.4208	0.6766	1.0232	0.9776	0.927	13	95.15	18.6	26.8	86.7	25.15	0.4112	0.4324	0.1024	60.2	0.93317611	heart
NJ359	6.4	16.72	30.277	23.794	0.6684	1.0618	0.9426	0.929	12.4	73.75	18	27.6	108.45	26.8	0.3546	0.3804	0.0908	54.2	0.911975753	heart
NJ370	6	12.54	22.3906	28.4984	0.3418	1.0564	0.9472	0.7696	11.4	21.3	16	23.6	135.05	26.4	0.361666667	0.39225	0.09	65.8	0.890556967	lobed
PA113	5	11.04	33.9848	35.4722	0.3322	1.0392	0.963	0.7266	12.8	74.05	21.6	37.8	56.5	25.85	0.4388	0.4606	0.1104	38.2	0.935884153	lobed
PA114	6.2	20.64	33.6382	33.0402	0.3866	1.0428	0.9592	0.8316	13.8	93.15	20.6	30.6	106.5	26.6	0.408	0.4404	0.11	45.8	0.91081701	lobed
PA121	6.2	21.46	37.5018	26.994	0.641	1.0418	0.96	0.9368	13.8	74.55	21	35.6	137.9	25.45	0.5232	0.566	0.1304	48.8	0.899623424	heart
PA128	7	26.7	46.1286	29.9706	0.642	1.0574	0.9462	0.933	14.6	93.5	25.6	38.4	60.25	24.75	0.5376	0.5762	0.1446	40.6	0.919410173	heart
PA130	6.6	20.64	25.739	22.132	0.649	1.0706	0.9348	0.9332	12.4	58.25	18	26.2	96.25	26.8	0.3668	0.3888	0.0992	59.6	0.925154897	heart
PA707	5.6	7.5	21.8844	32.5432	0.2598	1.0466	0.9558	0.6844	11.2	43.6	16.2	20.8	150.95	26.2	0.2854	0.313	0.0804	61.2	0.88621839	lobed
PA72	5	8.72	17.1424	27.7014	0.2464	1.1006	0.9154	0.634	9.4	43	13.8	19.8	82.65	25.6	0.2534	0.2674	0.064	77.6	0.935035519	lobed
PA88	6	18.16	26.9966	30.5236	0.3402	1.0492	0.9528	0.7742	11.6	61.7	17.4	28.8	126.95	26	0.3116	0.334	0.079	67.2	0.917832002	lobed
SC521	6.2	20.62	18.3816	18.234	0.6734	1.0728	0.9338	0.9058	11.4	59.65	16	20.6	77	25	0.322	0.3446	0.0756	77.2	0.912213483	heart
SC524	7.2	35.78	27.1528	22.3318	0.6608	1.0362	0.9656	0.9192	13.4	106	19.8	29.6	156.45	25.3	0.4182	0.4428	0.1098	79.2	0.928136297	heart
SC527	6.4	27.26	40.4978	35.4822	0.4022	1.0152	0.9852	0.7808	13.8	106.7	21.8	32.6	187.9	27	0.4116	0.4456	0.1118	53.4	0.900240561	lobed
SC529	6	14.7	29.6056	23.9606	0.642	1.0926	0.9152	0.9146	12.8	47.3	19.2	28.8	176.25	25.65	0.423	0.4508	0.127	39.8	0.91275362	heart
SC531	6.6	23.6	26	31.0702	0.3338	1.044	0.9586	0.7618	13	109.05	18	28.4	167.95	26.3	0.4954	0.5134	0.1312	69.4	0.9533325	lobed
SC533	6	18.2	20.6844	25.7164	0.3798	1.0696	0.9354	0.7414	11.4	39.3	16	20.4	57.25	25.05	0.2518	0.2716	0.0692	73.6	0.890304671	lobed
SC537	6.8	35.36	25.8956	28.2042	0.3998	1.0466	0.9564	0.8208	13.4	77.8	19	28.4	96.15	26.85	0.4315	0.44475	0.10275	68.2	0.960055586	lobed
SC539	6.6	28.8	23.693	20.6978	0.6544	1.0534	0.9498	0.9094	13	110.35	18.8	30	155.15	25.4	0.3614	0.3762	0.0888	84	0.945613621	heart
SC549	6.8	31.76	41.8088	27.4904	0.68	1.0674	0.9368	0.9302	15.8	111.65	25.2	39.6	81.1	25.15	0.3012	0.3202	0.0646	47.2	0.928938805	heart
SC704	6.6	30.84	33.1984	34.6522	0.3406	1.0538	0.949	0.7606	13.6	113.65	20.6	28.6	99	24.55	0.3748	0.3936	0.086	61.8	0.938561649	lobed
SC705	7	42.96	30.0126	32.113	0.3642	1.0346	0.9664	0.787	14.2	117.6	20.6	29.4	143.8	25.25	0.4046	0.4386	0.1088	69.4	0.896403554	lobed
TN573	5.2	7.12	32.3504	39.7236	0.2532	1.0682	0.9376	0.7082	11.2	59.4	18	29	156.2	24.45	0.414	0.4348	0.1148	43.2	0.933920597	lobed
TN577	6.8	22.66	36.1496	25.9836	0.6602	1.05	0.953	0.9204	15.6	100.6	23.2	34	172.15	25.3	0.4818	0.5052	0.1226	39.6	0.945044421	heart
TN578	6	10.6	38.2666	40.8688	0.2872	1.0432	0.9588	0.749	13.6	61.9	20	29	80.65	26.4	0.3896	0.4128	0.0982	57.6	0.929141494	lobed
TN585	3.6	3.22	16.1574	17.708	0.6336	1.0602	0.9438	0.885	5.4	4.6	7	10	162.75	24.4	0.2592	0.279	0.0668	60.2	0.907368987	heart
TN592	4.4	4.4	14.1542	28.6476	0.2148	1.0506	0.9524	0.6252	6.2	9.65	8.8	11.6	160.25	26.25	0.2438	0.2604	0.0644	86.4	0.917682371	lobed
TN596	5.6	16.16	27.9502	22.7982	0.67	1.0688	0.9368	0.9174	12.6	88.9	17.8	25.8	104.55	24.7	0.3382	0.3604	0.093	56.8	0.91825221	heart
TN598	6.4	19.74	21.6722	20.372	0.646	1.0536	0.95	0.9024	13.2	40.4	18	26.6	100.45	25.6	0.3052	0.325	0.082	59.8	0.921818757	heart
TN602	7.2	40.18	32.4146	24.944	0.6478	1.0626	0.9414	0.9364	14.8	110.5	23.8	32.4	259.6	26.4	0.4162	0.4354	0.1026	54.6	0.94281229	heart
TN606	6	13.38	25.3886	30.9536	0.3286	1.0388	0.9628	0.7332	13.8	69.75	25	34	55.05	25.6	0.3615	0.384	0.09325	59.8	0.912371806	lobed
TN608	5.6	14.72	21.9264	28.4594	0.3262	1.041	0.961	0.7414	11	80.5	16.2	20.4	99.75	25.15	0.2738	0.2928	0.0756	84.4	0.918934604	lobed
TN610	5.6	12.76	14.8498	16.9396	0.646	1.0846	0.9232	0.8888	10.6	31.55	14	16.2	134.25	27.1	0.244	0.2604	0.0642	76.5	0.906900451	heart
TN615	6.8	18.26	30.5306	24.2258	0.6454	1.0564	0.947	0.904	13	84.3	20	28.8	120	26.4	0.4876	0.5166	0.119	49.6	0.925922079	heart
TN617	6.8	30.42	29.6426	23.4764	0.6658	1.0512	0.9522	0.9176	15.6	90.75	22.2	35.8	104.85	27.95	0.3114	0.3306	0.0786	42.4	0.928343816	heart
TN619	7.2	31.34	34.4742	25.5214	0.6638	1.051	0.9518	0.9242	15.4	109.95	24	37.2	124.5	26.05	0.3688	0.391	0.0892	38.8	0.926560087	heart
TN621	6.4	17.06	40.5482	28.5364	0.6222	1.041	0.9612	0.9138	13.2	83.4	20.2	30.8	206.6	27.4	0.4496	0.4822	0.12	51	0.910488332	heart
TN627	6.2	15.14	16.9554	24.114	0.3492	1.0706	0.9352	0.7236	11.6	38.3	16	20	70.2	25.05	0.2566	0.2696	0.0628	90.4	0.937164599	lobed
TN629	5.6	7.38	18.638	26.6906	0.3262	1.0766	0.9298	0.7432	10.2	29.25	14.6	17.4	109.6	25.9	0.2686	0.2824	0.0664	71	0.929981364	lobed
TN630	4	4.06	7.9562	12.5902	0.6246	1.126	0.8886	0.8658	6.4	4.3	7.8	8.8	158.15	25.6	0.1754	0.1878	0.0462	80.2	0.907270872	heart
TN632	5.4	5.48	11.5274	20.9832	0.3218	1.0644	0.94	0.7146	7.6	10.2	11.6	14.4	105.75	26	0.1894	0.2008	0.0486	79.25	0.925489075	lobed
TN633	5.2	6.86	14.6472	16.7106	0.647	1.064	0.94	0.8928	9	42.35	12.6	17.2	102.85	25.05	0.26	0.2774	0.0744	82.4	0.921701453	heart
TN634	6.6	14.52	15.0042	16.9596	0.651	1.0586	0.9452	0.887	11.4	23.5	15.8	17.8	76.6	24.35	0.2596	0.279	0.0726	70.2	0.900959	heart
TN636	3.8	2.94	9.8388	13.4384	0.681	1.1118	0.8996	0.889	6	5.25	8.2	10.2	153.15	24.55	0.1878	0.2012	0.0526	75.2	0.91027639	heart
TN639	3.6	2.24	11.3588	22.3736	0.268	1.074	0.932	0.6298	5.2	6.6	7	8.4	145.75	25.2	0.2034	0.2146	0.0554	66.6	0.931580066	lobed
TN641	4	3.76	15.299	16.9602	0.6044	1.1348	0.8884	0.8894	6.2	35.3	10	12	111.95	26.15	0.2828	0.3024	0.0774	57.25	0.92056559	heart
TN643	4.8	4.34	19.771	19.9332	0.6218	1.0624	0.9416	0.9038	8.4	13.9	12.4	16.4	94.25	25.85	0.3398	0.3618	0.0954	63.4	0.917602378	heart
TN644	4.8	3.66	20.3084	19.8588	0.6362	1.0652	0.9394	0.901	8.2	25.2	12.2	15.6	117.1	24.2	0.3516	0.3672	0.0942	49.6	0.942231283	heart
TN645	5.8	10.76	13.3694	21.563	0.3492	1.0478	0.9548	0.7464	9	51.85	12.8	16.6	93.9	25.05	0.2096	0.2252	0.055	84.4	0.905229453	lobed
TN647	5	10.16	12.8854	21.7682	0.3362	1.068	0.9366	0.7076	7.6	4.65	9.6	13.2	144.4	25.2	0.1758	0.1856	0.0482	78	0.92038846	lobed
TN657	5.2	9.16	12.5422	15.5216	0.6516	1.0572	0.9464	0.8874	9.4	73.6	13.6	17	148.55	26.55	0.1954	0.2084	0.0524	88.2	0.915291817	heart
TN659	4	4.18	11.8904	22.145	0.2916	1.0844	0.9278	0.6828	5.8	20.9	8.4	16.6	116.4	25.55	0.1714	0.1816	0.0408	100.6	0.925771432	lobed
TN661	4.4	3.84	13.2304	25.0618	0.2598	1.0472	0.9556	0.6696	7	26.9	10.8	13	180.7	25.2	0.23	0.2484	0.0552	96.33333333	0.886989232	lobed
TN663	5.6	11.48	23.2008	20.9046	0.6442	1.078	0.9284	0.906	10.4	15.95	14.2	18.8	120.75	24.2	0.345	0.371	0.0914	49.2	0.90807537	heart
TN665	7	19.72	28.3288	22.899	0.6732	1.0408	0.9612	0.9182	15	86.25	20	31.8	81.1	26.2	0.366	0.388	0.0915	48.2	0.924442385	heart
TN669	6.4	25.225	35.417	32.792	0.412	1.034	0.96725	0.84475	14.2	107.2	22	33	110.75	26.05	0.3648	0.3956	0.1004	52.6	0.894459303	lobed
TN670	5.6	10.6	27.2472	32.009	0.3244	1.0552	0.9492	0.726	11	65.35	16	23	168.55	25.35	0.3504	0.3754	0.0838	60	0.908583842	lobed
TN672	5.6	16.04	27.2986	22.3146	0.6848	1.0696	0.9352	0.9146	11.2	55.3	16.6	22.6	108.8	25	0.3682	0.3898	0.0924	43	0.927412463	heart
TN678	3.8	3	11.4306	14.4476	0.6366	1.0704	0.935	0.8802	5.2	5.1	7	9.4	130.15	26.15	0.2216	0.2412	0.0602	78	0.895750944	heart
TN680	6.8	17.24	37.507	26.3962	0.6726	1.0392	0.9628	0.9202	14	78.65	20.6	39.6	173.6	25.7	0.451	0.4752	0.1216	34.75	0.935172885	heart
TN684	5.8	15.28	42.765	28.852	0.6404	1.045	0.9574	0.9172	12.8	115.45	20.4	30.4	94.15	24.8	0.483	0.52	0.1128	46.4	0.907688325	heart
TN686	6.4	14.06	23.544	28.5826	0.35	1.0782	0.9282	0.7728	14.8	53.3	21.4	28	123.95	24.3	0.3434	0.3614	0.0888	60.4	0.926573477	lobed
TN690	6.4	15.56	22.9932	20.2352	0.6952	1.0358	0.9654	0.9206	13	69.6	19.2	24.6	101.8	26.05	0.2472	0.2642	0.0596	69.8	0.921429802	heart
VA13	4.8	5.32	14.7964	23.7688	0.3274	1.06	0.944	0.7202	9	31.8	12.6	16.2	144.35	26.15	0.2106	0.2244	0.0638	87.6	0.911696298	lobed
VA20	4.6	7.32	16.6998	26.3128	0.3016	1.0822	0.924	0.6904	8.6	18.4	12.8	16	107.7	25.45	0.2382	0.2488	0.0642	81.2	0.940629995	lobed
VA390	4	4.58	16.7314	17.597	0.6462	1.106	0.9046	0.9046	6.2	8.2	9.6	12	93.85	24.55	0.2406	0.2608	0.0636	76	0.901122918	heart
VA396	4.2	5.08	12.8496	15.5532	0.6586	1.0504	0.9524	0.8932	6.6	6.05	9.8	12	131.55	24.9	0.2422	0.252	0.061	80	0.946295236	heart
VA399	4.6	5.06	13.737	16.224	0.65	1.075	0.931	0.893	7	9.75	10.2	12.2	96.85	23.65	0.2544	0.2702	0.0634	86.4	0.923184879	heart
VA416	5.8	23.76	27.3526	31.2578	0.338	1.036	0.9656	0.73	12.8	97.3	19.4	29	55.6	24.6	0.2864	0.3034	0.0734	68.8	0.929097404	lobed
VA428	5	10.58	25.14	28.2644	0.377	1.0774	0.9296	0.7646	10.2	17.4	15.6	22.8	145.65	24.3	0.311	0.3382	0.0768	52.2	0.898039718	lobed
