## Supplementary material for "A newly arisen indel governs a leaf shape polymorphism in the Ivy Leaf Morning Glory (*Ipomoea hederacea*)": Dataset S4. Top BLAST hits for I. hederacea Chromosome 2 GWAS peak region BLASTed against A. thaliana

salltitles	stitle	qseqid	sseqid	pident	length	mismatch	gapopen	qstart	qend	sstart	send	evalue	bitscore
NP_195399.1 geranylgeranyl pyrophosphate synthase 1 [Arabidopsis thaliana]	NP_195399.1 geranylgeranyl pyrophosphate synthase 1 [Arabidopsis thaliana]	g17327.t1	NP_195399.1	70.1	301	86	2	65	361	71	371	6.71E-151	430
NP_198156.1 DNA-binding storekeeper protein-related transcriptional regulator [Arabidopsis thaliana]	NP_198156.1 DNA-binding storekeeper protein-related transcriptional regulator [Arabidopsis thaliana]	g17328.t1	NP_198156.1	25.081	307	153	9	58	309	125	409	1.47E-23	100
NP_198156.1 DNA-binding storekeeper protein-related transcriptional regulator [Arabidopsis thaliana]	NP_198156.1 DNA-binding storekeeper protein-related transcriptional regulator [Arabidopsis thaliana]	g17328.t2	NP_198156.1	25.081	307	153	9	68	319	125	409	1.87E-23	100
NP_172943.1 high mobility group A [Arabidopsis thaliana]	NP_172943.1 high mobility group A [Arabidopsis thaliana]	g17329.t1	NP_172943.1	55.952	84	37	0	11	94	22	105	1.25E-28	104
NP_001078676.1 ALWAYS EARLY 4 [Arabidopsis thaliana]	NP_001078676.1 ALWAYS EARLY 4 [Arabidopsis thaliana]	g17330.t1	NP_001078676.1	59.052	232	82	5	52	271	49	279	4.27E-74	228
NP_001318690.1 alpha/beta-Hydrolases superfamily protein [Arabidopsis thaliana]	NP_001318690.1 alpha/beta-Hydrolases superfamily protein [Arabidopsis thaliana]	g17331.t1	NP_001318690.1	67.447	470	119	4	1	468	1	438	0	650
NP_198585.2 SGNH hydrolase-type esterase superfamily protein [Arabidopsis thaliana]	NP_198585.2 SGNH hydrolase-type esterase superfamily protein [Arabidopsis thaliana]	g17332.t1	NP_198585.2	65.517	348	118	2	12	358	10	356	3.00E-172	484
NP_176799.2 O-Glycosyl hydrolases family 17 protein [Arabidopsis thaliana]	NP_176799.2 O-Glycosyl hydrolases family 17 protein [Arabidopsis thaliana]	g17333.t1	NP_176799.2	75.165	455	107	3	23	473	26	478	0	724
NP_197164.2 uncharacterized protein AT5G16610 [Arabidopsis thaliana]	NP_197164.2 uncharacterized protein AT5G16610 [Arabidopsis thaliana]	g17334.t1	NP_197164.2	56.897	348	138	4	278	624	171	507	7.77E-128	388
NP_974791.1 uncharacterized protein AT5G16610 [Arabidopsis thaliana]	NP_974791.1 uncharacterized protein AT5G16610 [Arabidopsis thaliana]	g17334.t2	NP_974791.1	38.669	706	321	20	4	656	5	651	6.56E-128	394
NP_197163.1 myb domain protein 43 [Arabidopsis thaliana]	NP_197163.1 myb domain protein 43 [Arabidopsis thaliana]	g17335.t1	NP_197163.1	64.486	214	63	2	1	214	1	201	1.44E-95	286
NP_568553.1 ADP-ribosylation factor-like A1A [Arabidopsis thaliana]	NP_568553.1 ADP-ribosylation factor-like A1A [Arabidopsis thaliana]	g17336.t1	NP_568553.1	90.11	182	18	0	1	182	1	182	7.63E-125	349
NP_973862.1 jasmonate-zim-domain protein 1 [Arabidopsis thaliana]	NP_973862.1 jasmonate-zim-domain protein 1 [Arabidopsis thaliana]	g17337.t1	NP_973862.1	35.833	120	65	3	88	201	58	171	7.44E-11	60.1
NP_973862.1 jasmonate-zim-domain protein 1 [Arabidopsis thaliana]	NP_973862.1 jasmonate-zim-domain protein 1 [Arabidopsis thaliana]	g17337.t2	NP_973862.1	35.833	120	65	3	86	199	58	171	6.43E-11	60.1
NP_564528.1 receptor-like kinase 1 [Arabidopsis thaliana]	NP_564528.1 receptor-like kinase 1 [Arabidopsis thaliana]	g17338.t1	NP_564528.1	57.209	652	242	12	4	627	2	644	0	689
NP_568406.2 DUF3148 family protein [Arabidopsis thaliana]	NP_568406.2 DUF3148 family protein [Arabidopsis thaliana]	g17339.t1	NP_568406.2	59.504	121	44	2	1	120	1	117	9.49E-42	134
NP_197221.1 B-cell receptor-associated-like protein [Arabidopsis thaliana]	NP_197221.1 B-cell receptor-associated-like protein [Arabidopsis thaliana]	g17340.t1	NP_197221.1	71.756	131	36	1	1	131	1	130	7.35E-70	206
NP_198582.2 plasmodesmata-located protein 7 [Arabidopsis thaliana]	NP_198582.2 plasmodesmata-located protein 7 [Arabidopsis thaliana]	g17341.t1	NP_198582.2	57.785	289	119	2	1	287	1	288	4.13E-110	320
NP_198579.2 ARM repeat superfamily protein [Arabidopsis thaliana]	NP_198579.2 ARM repeat superfamily protein [Arabidopsis thaliana]	g17342.t1	NP_198579.2	57.996	1038	414	9	23	1042	17	1050	0	1107
NP_198576.1 uncharacterized protein AT5G37600 [Arabidopsis thaliana]	NP_198576.1 uncharacterized protein AT5G37600 [Arabidopsis thaliana]	g17343.t1	NP_198576.1	87.64	356	44	0	1	356	1	356	0	664
NP_001318689.1 Tetratricopeptide repeat (TPR)-like superfamily protein [Arabidopsis thaliana]	NP_001318689.1 Tetratricopeptide repeat (TPR)-like superfamily protein [Arabidopsis thaliana]	g17344.t1	NP_001318689.1	53.728	523	235	5	31	548	32	552	0	543
NP_198571.1 uncharacterized protein AT5G37550 [Arabidopsis thaliana]	NP_198571.1 uncharacterized protein AT5G37550 [Arabidopsis thaliana]	g17345.t1	NP_198571.1	30.332	211	105	10	23	220	49	230	8.37E-10	57.4
NP_172439.1 Pentatricopeptide repeat (PPR) superfamily protein [Arabidopsis thaliana]	NP_172439.1 Pentatricopeptide repeat (PPR) superfamily protein [Arabidopsis thaliana]	g17346.t1	NP_172439.1	54.107	560	244	4	45	593	43	600	0	629
NP_564867.1 Eukaryotic aspartyl protease family protein [Arabidopsis thaliana]	NP_564867.1 Eukaryotic aspartyl protease family protein [Arabidopsis thaliana]	g17347.t1	NP_564867.1	63.923	413	136	5	37	448	30	430	0	543
NP_566185.1 zinc ion binding protein [Arabidopsis thaliana]	NP_566185.1 zinc ion binding protein [Arabidopsis thaliana]	g17348.t1	NP_566185.1	46.769	325	139	8	2	309	5	312	3.51E-73	228
NP_186934.1 STELAR K+ outward rectifier [Arabidopsis thaliana]	NP_186934.1 STELAR K+ outward rectifier [Arabidopsis thaliana]	g17349.t1	NP_186934.1	71.393	811	225	3	20	830	21	824	0	1227
NP_176791.2 RING/FYVE/PHD zinc finger superfamily protein [Arabidopsis thaliana]	NP_176791.2 RING/FYVE/PHD zinc finger superfamily protein [Arabidopsis thaliana]	g17350.t1	NP_176791.2	50.972	669	302	8	1	654	1	658	0	657
NP_187190.1 S-adenosyl-L-methionine-dependent methyltransferase [Arabidopsis thaliana]	NP_187190.1 S-adenosyl-L-methionine-dependent methyltransferase [Arabidopsis thaliana]	g17351.t1	NP_187190.1	41.714	350	190	7	52	400	123	459	1.64E-93	289
NP_198565.1 ARM repeat superfamily protein [Arabidopsis thaliana]	NP_198565.1 ARM repeat superfamily protein [Arabidopsis thaliana]	g17352.t1	NP_198565.1	49.048	420	202	7	27	445	27	435	3.03E-131	386
NP_176789.1 transmembrane kinase 1 [Arabidopsis thaliana]	NP_176789.1 transmembrane kinase 1 [Arabidopsis thaliana]	g17353.t1	NP_176789.1	73.348	923	231	8	30	943	26	942	0	1369
NP_188965.1 ethylene response factor 1 [Arabidopsis thaliana]	NP_188965.1 ethylene response factor 1 [Arabidopsis thaliana]	g17354.t1	NP_188965.1	61.702	141	42	3	13	148	79	212	4.31E-52	165
NP_188965.1 ethylene response factor 1 [Arabidopsis thaliana]	NP_188965.1 ethylene response factor 1 [Arabidopsis thaliana]	g17355.t1	NP_188965.1	53.571	140	60	3	10	145	74	212	7.94E-41	136
NP_188965.1 ethylene response factor 1 [Arabidopsis thaliana]	NP_188965.1 ethylene response factor 1 [Arabidopsis thaliana]	g17356.t1	NP_188965.1	51.553	161	57	4	42	202	79	218	2.48E-41	139
NP_181121.1 serine carboxypeptidase-like 26 [Arabidopsis thaliana]	NP_181121.1 serine carboxypeptidase-like 26 [Arabidopsis thaliana]	g17357.t1	NP_181121.1	38.235	34	21	0	80	113	398	431	2.6	28.9
NP_188965.1 ethylene response factor 1 [Arabidopsis thaliana]	NP_188965.1 ethylene response factor 1 [Arabidopsis thaliana]	g17358.t1	NP_188965.1	54.815	135	59	1	11	143	81	215	5.05E-43	141
NP_001330602.1 dgd1 suppressor 1 [Arabidopsis thaliana]	NP_001330602.1 dgd1 suppressor 1 [Arabidopsis thaliana]	g17359.t1	NP_001330602.1	26.582	79	57	1	21	98	226	304	0.15	32.7
NP_188965.1 ethylene response factor 1 [Arabidopsis thaliana]	NP_188965.1 ethylene response factor 1 [Arabidopsis thaliana]	g17360.t1	NP_188965.1	56.115	139	55	3	6	141	74	209	2.69E-42	140
NP_176788.1 zinc finger protein 4 [Arabidopsis thaliana]	NP_176788.1 zinc finger protein 4 [Arabidopsis thaliana]	g17361.t1	NP_176788.1	36.508	189	78	6	46	199	79	260	3.03E-23	94
NP_176788.1 zinc finger protein 4 [Arabidopsis thaliana]	NP_176788.1 zinc finger protein 4 [Arabidopsis thaliana]	g17361.t2	NP_176788.1	37.113	194	70	8	84	237	79	260	7.03E-23	94
NP_177209.1 cysteine-rich RLK (RECEPTOR-like protein kinase) 2 [Arabidopsis thaliana]	NP_177209.1 cysteine-rich RLK (RECEPTOR-like protein kinase) 2 [Arabidopsis thaliana]	g17362.t1	NP_177209.1	37.236	615	360	12	46	651	52	649	3.63E-125	385
NP_177209.1 cysteine-rich RLK (RECEPTOR-like protein kinase) 2 [Arabidopsis thaliana]	NP_177209.1 cysteine-rich RLK (RECEPTOR-like protein kinase) 2 [Arabidopsis thaliana]	g17363.t1	NP_177209.1	37.696	573	331	13	81	641	84	642	4.91E-116	361
NP_030664.1 Transmembrane amino acid transporter family protein [Arabidopsis thaliana]	NP_030664.1 Transmembrane amino acid transporter family protein [Arabidopsis thaliana]	g17364.t1	NP_030664.1	50.685	73	36	0	80	152	439	511	1.94E-19	84.3
NP_177209.1 cysteine-rich RLK (RECEPTOR-like protein kinase) 2 [Arabidopsis thaliana]	NP_177209.1 cysteine-rich RLK (RECEPTOR-like protein kinase) 2 [Arabidopsis thaliana]	g17365.t1	NP_177209.1	36.35	652	386	14	11	647	12	649	2.33E-122	377
NP_001319040.1 receptor-like serine/threonine kinase 2 [Arabidopsis thaliana]	NP_001319040.1 receptor-like serine/threonine kinase 2 [Arabidopsis thaliana]	g17366.t1	NP_001319040.1	43.396	53	28	2	73	124	74	125	3.60E-07	48.1
NP_177209.1 cysteine-rich RLK (RECEPTOR-like protein kinase) 2 [Arabidopsis thaliana]	NP_177209.1 cysteine-rich RLK (RECEPTOR-like protein kinase) 2 [Arabidopsis thaliana]	g17367.t1	NP_177209.1	37.869	610	335	14	50	632	57	649	1.92E-122	377
NP_177209.1 cysteine-rich RLK (RECEPTOR-like protein kinase) 2 [Arabidopsis thaliana]	NP_177209.1 cysteine-rich RLK (RECEPTOR-like protein kinase) 2 [Arabidopsis thaliana]	g17368.t1	NP_177209.1	41.615	483	251	12	3	469	181	648	4.18E-110	340
NP_192705.1 Oxidoreductase family protein [Arabidopsis thaliana]	NP_192705.1 Oxidoreductase family protein [Arabidopsis thaliana]	g17369.t1	NP_192705.1	59.053	359	147	0	1	359	1	359	9.40E-156	442
NP_188050.1 Tetratricopeptide repeat (TPR)-like superfamily protein [Arabidopsis thaliana]	NP_188050.1 Tetratricopeptide repeat (TPR)-like superfamily protein [Arabidopsis thaliana]	g17370.t1	NP_188050.1	60.806	620	234	4	33	652	100	710	0	781
NP_197174.2 caldesmon-like protein (Protein of unknown function, DUF593) [Arabidopsis thaliana]	NP_197174.2 caldesmon-like protein (Protein of unknown function, DUF593) [Arabidopsis thaliana]	g17371.t1	NP_197174.2	40.741	162	69	3	1	150	1	147	1.01E-32	127
NP_177210.1 cysteine-rich RLK (RECEPTOR-like protein kinase) 3 [Arabidopsis thaliana]	NP_177210.1 cysteine-rich RLK (RECEPTOR-like protein kinase) 3 [Arabidopsis thaliana]	g17372.t1	NP_177210.1	38.898	581	308	18	74	632	71	626	1.24E-116	362
NP_177209.1 cysteine-rich RLK (RECEPTOR-like protein kinase) 2 [Arabidopsis thaliana]	NP_177209.1 cysteine-rich RLK (RECEPTOR-like protein kinase) 2 [Arabidopsis thaliana]	g17373.t1	NP_177209.1	38.294	551	312	10	76	612	84	620	2.57E-119	369
NP_565655.1 S-adenosyl-L-methionine-dependent methyltransferases superfamily protein [Arabidopsis thaliana]	NP_565655.1 S-adenosyl-L-methionine-dependent methyltransferases superfamily protein [Arabidopsis thaliana]	g17374.t1	NP_565655.1	52.344	128	53	3	1	120	244	371	2.34E-36	127
NP_188050.1 Tetratricopeptide repeat (TPR)-like superfamily protein [Arabidopsis thaliana]	NP_188050.1 Tetratricopeptide repeat (TPR)-like superfamily protein [Arabidopsis thaliana]	g17375.t1	NP_188050.1	60.806	620	234	4	33	652	100	710	0	783
NP_188050.1 Tetratricopeptide repeat (TPR)-like superfamily protein [Arabidopsis thaliana]	NP_188050.1 Tetratricopeptide repeat (TPR)-like superfamily protein [Arabidopsis thaliana]	g17375.t2	NP_188050.1	63.889	504	182	0	1	504	207	710	0	699
NP_176766.1 NAC domain containing protein 28 [Arabidopsis thaliana]	NP_176766.1 NAC domain containing protein 28 [Arabidopsis thaliana]	g17376.t1	NP_176766.1	45.588	408	154	8	1	358	1	390	1.09E-106	326
NP_197231.1 autophagy protein Apg5 family [Arabidopsis thaliana]	NP_197231.1 autophagy protein Apg5 family [Arabidopsis thaliana]	g17377.t1	NP_197231.1	59.444	360	120	2	6	364	2	336	2.22E-154	438
NP_566197.1 expansin A13 [Arabidopsis thaliana]	NP_566197.1 expansin A13 [Arabidopsis thaliana]	g17378.t1	NP_566197.1	86.726	226	30	0	49	274	39	264	1.62E-152	426
NP_566197.1 expansin A13 [Arabidopsis thaliana]	NP_566197.1 expansin A13 [Arabidopsis thaliana]	g17378.t2	NP_566197.1	86.726	226	30	0	44	269	39	264	3.38E-152	425
NP_177479.1 homeodomain GLABROUS 11 [Arabidopsis thaliana]	NP_177479.1 homeodomain GLABROUS 11 [Arabidopsis thaliana]	g17379.t1	NP_177479.1	45.056	708	351	14	23	717	31	713	0	587
NP_197235.1 glutamate decarboxylase [Arabidopsis thaliana]	NP_197235.1 glutamate decarboxylase [Arabidopsis thaliana]	g17380.t1	NP_197235.1	83.267	502	83	1	1	501	1	502	0	871
NP_178306.1 Endomembrane protein 70 protein family [Arabidopsis thaliana]	NP_178306.1 Endomembrane protein 70 protein family [Arabidopsis thaliana]	g17381.t1	NP_178306.1	88.083	579	69	0	18	596	14	592	0	1049
NP_851101.1 PRP38 family protein [Arabidopsis thaliana]	NP_851101.1 PRP38 family protein [Arabidopsis thaliana]	g17382.t1	NP_851101.1	81.609	261	46	2	1	260	1	260	1.89E-153	440
NP_568333.1 voltage-dependent L-type calcium channel subunit [Arabidopsis thaliana]	NP_568333.1 voltage-dependent L-type calcium channel subunit [Arabidopsis thaliana]	g17383.t1	NP_568333.1	50.838	179	84	2	40	215	59	236	6.24E-52	168
NP_568334.1 Homeodomain-like superfamily protein [Arabidopsis thaliana]	NP_568334.1 Homeodomain-like superfamily protein [Arabidopsis thaliana]	g17384.t1	NP_568334.1	45.179	363	125	12	135	477	95	403	2.63E-71	232
