## Supplementary material for "A newly arisen indel governs a leaf shape polymorphism in the Ivy Leaf Morning Glory (*Ipomoea hederacea*)": Dataset S5. Top BLAST hits for I. hederacea Chromosome 2 GWAS peak region BLASTed against NCBI nr database

salltitles	stitle	qseqid	sseqid	pident	length	mismatch	gapopen	qstart	qend	sstart	send	evalue	bitscore
XP_019185421.1 PREDICTED: heterodimeric geranylgeranyl pyrophosphate synthase large subunit 1, chloroplastic-like [Ipomoea nil]	XP_019185421.1 PREDICTED: heterodimeric geranylgeranyl pyrophosphate synthase large subunit 1, chloroplastic-like [Ipomoea nil]	g17327.t1	XP_019185421.1	98.615	361	5	0	1	361	1	361	0	720
XP_019185423.1 PREDICTED: probable transcription factor At5g28040 [Ipomoea nil]	XP_019185423.1 PREDICTED: probable transcription factor At5g28040 [Ipomoea nil]	g17328.t1	XP_019185423.1	97.742	310	6	1	1	310	1	309	0	621
XP_019185423.1 PREDICTED: probable transcription factor At5g28040 [Ipomoea nil]	XP_019185423.1 PREDICTED: probable transcription factor At5g28040 [Ipomoea nil]	g17328.t2	XP_019185423.1	97.742	310	6	1	11	320	1	309	0	620
XP_019185425.1 PREDICTED: HMG-Y-related protein A-like [Ipomoea nil]	XP_019185425.1 PREDICTED: HMG-Y-related protein A-like [Ipomoea nil]	g17329.t1	XP_019185425.1	99.301	143	1	0	1	143	1	143	1.92E-95	282
XP_019185424.1 PREDICTED: THO complex subunit 4D [Ipomoea nil]	XP_019185424.1 PREDICTED: THO complex subunit 4D [Ipomoea nil]	g17330.t1	XP_019185424.1	100	271	0	0	1	271	1	271	0	538
XP_019185419.1 PREDICTED: uncharacterized protein LOC109180348 [Ipomoea nil]	XP_019185419.1 PREDICTED: uncharacterized protein LOC109180348 [Ipomoea nil]	g17331.t1	XP_019185419.1	100	468	0	0	1	468	1	468	0	970
XP_019185420.1 PREDICTED: GDSL esterase/lipase At5g37690-like [Ipomoea nil]	XP_019185420.1 PREDICTED: GDSL esterase/lipase At5g37690-like [Ipomoea nil]	g17332.t1	XP_019185420.1	97.312	372	10	0	1	372	1	372	0	755
XP_019185418.1 PREDICTED: glucan endo-1,3-beta-glucosidase 2-like [Ipomoea nil]	XP_019185418.1 PREDICTED: glucan endo-1,3-beta-glucosidase 2-like [Ipomoea nil]	g17333.t1	XP_019185418.1	98.606	502	6	1	1	501	1	502	0	1014
XP_019185619.1 PREDICTED: uncharacterized protein LOC109180469 isoform X2 [Ipomoea nil]	XP_019185619.1 PREDICTED: uncharacterized protein LOC109180469 isoform X2 [Ipomoea nil]	g17334.t1	XP_019185619.1	98.142	646	12	0	1	646	1	646	0	1292
XP_019185618.1 PREDICTED: uncharacterized protein LOC109180469 isoform X1 [Ipomoea nil]	XP_019185618.1 PREDICTED: uncharacterized protein LOC109180469 isoform X1 [Ipomoea nil]	g17334.t2	XP_019185618.1	97.935	678	14	0	1	678	1	678	0	1353
XP_019185625.1 PREDICTED: protein ODORANT1-like [Ipomoea nil]	XP_019185625.1 PREDICTED: protein ODORANT1-like [Ipomoea nil]	g17335.t1	XP_019185625.1	98.754	321	2	2	1	321	1	319	0	644
XP_019185627.1 PREDICTED: ADP-ribosylation factor-like protein 8c [Ipomoea nil]	XP_019185627.1 PREDICTED: ADP-ribosylation factor-like protein 8c [Ipomoea nil]	g17336.t1	XP_019185627.1	99.457	184	1	0	1	184	1	184	1.28E-131	377
XP_019185626.1 PREDICTED: protein TIFY 10A-like [Ipomoea nil]	XP_019185626.1 PREDICTED: protein TIFY 10A-like [Ipomoea nil]	g17337.t1	XP_019185626.1	93.802	242	13	2	1	242	1	240	1.12E-159	452
XP_019185626.1 PREDICTED: protein TIFY 10A-like [Ipomoea nil]	XP_019185626.1 PREDICTED: protein TIFY 10A-like [Ipomoea nil]	g17337.t2	XP_019185626.1	93.388	242	12	3	1	240	1	240	3.65E-157	446
XP_019185622.1 PREDICTED: probable inactive receptor kinase At1g48480 isoform X1 [Ipomoea nil]	XP_019185622.1 PREDICTED: probable inactive receptor kinase At1g48480 isoform X1 [Ipomoea nil]	g17338.t1	XP_019185622.1	99.219	640	2	1	1	640	1	637	0	1296
XP_019185828.1 PREDICTED: uncharacterized protein LOC109180608 [Ipomoea nil] XP_019185829.1 PREDICTED: uncharacterized protein LOC109180608 [Ipomoea nil]	XP_019185828.1 PREDICTED: uncharacterized protein LOC109180608 [Ipomoea nil] XP_019185829.1 PREDICTED: uncharacterized protein LOC109180608 [Ipomoea nil]	g17339.t1	XP_019185828.1	95.833	120	0	1	1	120	1	115	1.46E-71	219
XP_031109859.1 uncharacterized protein LOC116014018 [Ipomoea triloba] GLL18965.1 uncharacterized protein LOC109180607 [Ipomoea trifida] GMC59706.1 Erwinia induced protein 2 [Ipomoea batatas] GMC62436.1 Erwinia induced protein 2 [Ipomoea batatas]	XP_031109859.1 uncharacterized protein LOC116014018 [Ipomoea triloba] GLL18965.1 uncharacterized protein LOC109180607 [Ipomoea trifida] GMC59706.1 Erwinia induced protein 2 [Ipomoea batatas] GMC62436.1 Erwinia induced protein 2 [Ipomoea batatas]	g17340.t1	XP_031109859.1	99.237	131	1	0	1	131	1	131	1.95E-90	268
XP_019185310.1 PREDICTED: cysteine-rich repeat secretory protein 60 [Ipomoea nil]	XP_019185310.1 PREDICTED: cysteine-rich repeat secretory protein 60 [Ipomoea nil]	g17341.t1	XP_019185310.1	98.606	287	4	0	1	287	1	287	0	577
XP_019185178.1 PREDICTED: condensin complex subunit 3 [Ipomoea nil]	XP_019185178.1 PREDICTED: condensin complex subunit 3 [Ipomoea nil]	g17342.t1	XP_019185178.1	98.852	1045	12	0	1	1045	1	1045	0	2127
XP_019185453.1 PREDICTED: glutamine synthetase cytosolic isozyme 2 [Ipomoea nil]	XP_019185453.1 PREDICTED: glutamine synthetase cytosolic isozyme 2 [Ipomoea nil]	g17343.t1	XP_019185453.1	100	356	0	0	1	356	1	356	0	738
XP_019185451.1 PREDICTED: kinesin light chain 3 [Ipomoea nil]	XP_019185451.1 PREDICTED: kinesin light chain 3 [Ipomoea nil]	g17344.t1	XP_019185451.1	99.819	553	1	0	1	553	1	553	0	1128
XP_019185457.1 PREDICTED: uncharacterized protein LOC109180383 [Ipomoea nil]	XP_019185457.1 PREDICTED: uncharacterized protein LOC109180383 [Ipomoea nil]	g17345.t1	XP_019185457.1	95.067	223	10	1	3	224	2	224	4.38E-134	386
XP_019185448.1 PREDICTED: putative pentatricopeptide repeat-containing protein At1g09680 isoform X1 [Ipomoea nil]	XP_019185448.1 PREDICTED: putative pentatricopeptide repeat-containing protein At1g09680 isoform X1 [Ipomoea nil]	g17346.t1	XP_019185448.1	97.483	596	12	1	1	593	1	596	0	1207
XP_019185452.1 PREDICTED: aspartic proteinase PCS1-like [Ipomoea nil]	XP_019185452.1 PREDICTED: aspartic proteinase PCS1-like [Ipomoea nil]	g17347.t1	XP_019185452.1	97.321	448	9	1	1	448	1	445	0	895
XP_019185454.1 PREDICTED: zinc finger protein 830 isoform X1 [Ipomoea nil] XP_019185455.1 PREDICTED: zinc finger protein 830 isoform X1 [Ipomoea nil]	XP_019185454.1 PREDICTED: zinc finger protein 830 isoform X1 [Ipomoea nil] XP_019185455.1 PREDICTED: zinc finger protein 830 isoform X1 [Ipomoea nil]	g17348.t1	XP_019185454.1	99.353	309	2	0	1	309	1	309	0	622
XP_019185176.1 PREDICTED: potassium channel SKOR-like isoform X1 [Ipomoea nil]	XP_019185176.1 PREDICTED: potassium channel SKOR-like isoform X1 [Ipomoea nil]	g17349.t1	XP_019185176.1	98.923	836	9	0	1	836	2	837	0	1715
XP_019185222.1 PREDICTED: PHD finger protein MALE MEIOCYTE DEATH 1 [Ipomoea nil]	XP_019185222.1 PREDICTED: PHD finger protein MALE MEIOCYTE DEATH 1 [Ipomoea nil]	g17350.t1	XP_019185222.1	99.561	684	3	0	1	684	1	684	0	1414
XP_019185302.1 PREDICTED: probable methyltransferase PMT19 isoform X1 [Ipomoea nil]	XP_019185302.1 PREDICTED: probable methyltransferase PMT19 isoform X1 [Ipomoea nil]	g17351.t1	XP_019185302.1	98.519	405	3	1	1	405	1	402	0	823
XP_019185889.1 PREDICTED: U-box domain-containing protein 21-like [Ipomoea nil]	XP_019185889.1 PREDICTED: U-box domain-containing protein 21-like [Ipomoea nil]	g17352.t1	XP_019185889.1	99.551	445	2	0	1	445	1	445	0	907
XP_019185674.1 PREDICTED: receptor protein kinase TMK1-like [Ipomoea nil]	XP_019185674.1 PREDICTED: receptor protein kinase TMK1-like [Ipomoea nil]	g17353.t1	XP_019185674.1	99.045	942	9	0	2	943	3	944	0	1918
XP_019185676.1 PREDICTED: ethylene-responsive transcription factor 1B-like [Ipomoea nil]	XP_019185676.1 PREDICTED: ethylene-responsive transcription factor 1B-like [Ipomoea nil]	g17354.t1	XP_019185676.1	96.732	153	4	1	1	153	1	152	9.77E-102	299
XP_019185677.1 PREDICTED: ethylene-responsive transcription factor 1B-like [Ipomoea nil]	XP_019185677.1 PREDICTED: ethylene-responsive transcription factor 1B-like [Ipomoea nil]	g17355.t1	XP_019185677.1	95.89	146	3	2	1	145	1	144	2.76E-93	276
XP_019185675.1 PREDICTED: ethylene-responsive transcription factor 15-like [Ipomoea nil]	XP_019185675.1 PREDICTED: ethylene-responsive transcription factor 15-like [Ipomoea nil]	g17356.t1	XP_019185675.1	97.537	203	4	1	1	203	1	202	4.20E-142	405
XP_019167578.1 PREDICTED: uncharacterized protein LOC109163277 [Ipomoea nil]	XP_019167578.1 PREDICTED: uncharacterized protein LOC109163277 [Ipomoea nil]	g17357.t1	XP_019167578.1	88.462	52	6	0	1	52	19	70	1.10E-19	93.6
XP_019185295.1 PREDICTED: ethylene-responsive transcription factor 1B-like [Ipomoea nil]	XP_019185295.1 PREDICTED: ethylene-responsive transcription factor 1B-like [Ipomoea nil]	g17358.t1	XP_019185295.1	97.931	145	3	0	1	145	1	145	2.39E-99	292
XP_019161119.1 PREDICTED: uncharacterized protein LOC109157732 isoform X2 [Ipomoea nil]	XP_019161119.1 PREDICTED: uncharacterized protein LOC109157732 isoform X2 [Ipomoea nil]	g17359.t1	XP_019161119.1	53.378	148	65	2	19	164	777	922	4.84E-41	158
XP_019185295.1 PREDICTED: ethylene-responsive transcription factor 1B-like [Ipomoea nil]	XP_019185295.1 PREDICTED: ethylene-responsive transcription factor 1B-like [Ipomoea nil]	g17360.t1	XP_019185295.1	70.946	148	37	3	1	147	1	143	1.20E-62	199
GLL18985.1 zinc finger protein 4-like [Ipomoea trifida]	GLL18985.1 zinc finger protein 4-like [Ipomoea trifida]	g17361.t1	GLL18985.1	63.033	211	33	8	1	199	1	178	1.69E-69	220
GLL18985.1 zinc finger protein 4-like [Ipomoea trifida]	GLL18985.1 zinc finger protein 4-like [Ipomoea trifida]	g17361.t2	GLL18985.1	63.033	211	33	8	39	237	1	178	1.63E-69	222
XP_019185430.1 PREDICTED: cysteine-rich receptor-like protein kinase 2 [Ipomoea nil] XP_019185431.1 PREDICTED: cysteine-rich receptor-like protein kinase 2 [Ipomoea nil]	XP_019185430.1 PREDICTED: cysteine-rich receptor-like protein kinase 2 [Ipomoea nil] XP_019185431.1 PREDICTED: cysteine-rich receptor-like protein kinase 2 [Ipomoea nil]	g17362.t1	XP_019185430.1	97.542	651	11	1	1	651	1	646	0	1318
XP_019185434.1 PREDICTED: cysteine-rich receptor-like protein kinase 2 [Ipomoea nil]	XP_019185434.1 PREDICTED: cysteine-rich receptor-like protein kinase 2 [Ipomoea nil]	g17363.t1	XP_019185434.1	90.824	643	57	2	1	643	1	641	0	1192
GMC79322.1 vacuolar amino acid transporter 1-like isoform X1 [Ipomoea batatas]	GMC79322.1 vacuolar amino acid transporter 1-like isoform X1 [Ipomoea batatas]	g17364.t1	GMC79322.1	84.848	66	10	0	81	146	23	88	8.59E-30	115
XP_019185428.1 PREDICTED: cysteine-rich receptor-like protein kinase 2 [Ipomoea nil]	XP_019185428.1 PREDICTED: cysteine-rich receptor-like protein kinase 2 [Ipomoea nil]	g17365.t1	XP_019185428.1	97.385	650	14	1	1	647	1	650	0	1315
XP_019185434.1 PREDICTED: cysteine-rich receptor-like protein kinase 2 [Ipomoea nil]	XP_019185434.1 PREDICTED: cysteine-rich receptor-like protein kinase 2 [Ipomoea nil]	g17366.t1	XP_019185434.1	93.548	124	8	0	1	124	1	124	1.40E-74	244
XP_019185429.1 PREDICTED: cysteine-rich receptor-like protein kinase 2 [Ipomoea nil]	XP_019185429.1 PREDICTED: cysteine-rich receptor-like protein kinase 2 [Ipomoea nil]	g17367.t1	XP_019185429.1	86.697	654	59	9	1	632	1	648	0	1078
XP_019185429.1 PREDICTED: cysteine-rich receptor-like protein kinase 2 [Ipomoea nil]	XP_019185429.1 PREDICTED: cysteine-rich receptor-like protein kinase 2 [Ipomoea nil]	g17368.t1	XP_019185429.1	98.723	470	6	0	4	473	179	648	0	959
XP_019185436.1 PREDICTED: uncharacterized oxidoreductase At4g09670-like [Ipomoea nil]	XP_019185436.1 PREDICTED: uncharacterized oxidoreductase At4g09670-like [Ipomoea nil]	g17369.t1	XP_019185436.1	99.721	359	1	0	1	359	1	359	0	741
XP_019185427.1 PREDICTED: pentatricopeptide repeat-containing protein At3g14330 [Ipomoea nil]	XP_019185427.1 PREDICTED: pentatricopeptide repeat-containing protein At3g14330 [Ipomoea nil]	g17370.t1	XP_019185427.1	97.853	652	14	0	1	652	1	652	0	1328
XP_019164937.1 PREDICTED: myosin-binding protein 2 [Ipomoea nil] XP_019164938.1 PREDICTED: myosin-binding protein 2 [Ipomoea nil]	XP_019164937.1 PREDICTED: myosin-binding protein 2 [Ipomoea nil] XP_019164938.1 PREDICTED: myosin-binding protein 2 [Ipomoea nil]	g17371.t1	XP_019164937.1	88.889	216	5	2	1	214	1	199	2.00E-129	397
XP_019172330.1 PREDICTED: cysteine-rich receptor-like protein kinase 3 [Ipomoea nil]	XP_019172330.1 PREDICTED: cysteine-rich receptor-like protein kinase 3 [Ipomoea nil]	g17372.t1	XP_019172330.1	98.142	646	12	0	1	646	1	646	0	1318
XP_019172327.1 PREDICTED: cysteine-rich receptor-like protein kinase 2 [Ipomoea nil]	XP_019172327.1 PREDICTED: cysteine-rich receptor-like protein kinase 2 [Ipomoea nil]	g17373.t1	XP_019172327.1	98.529	612	9	0	1	612	1	612	0	1257
XP_019178843.1 PREDICTED: uncharacterized protein LOC109173979 isoform X2 [Ipomoea nil]	XP_019178843.1 PREDICTED: uncharacterized protein LOC109173979 isoform X2 [Ipomoea nil]	g17374.t1	XP_019178843.1	70.992	131	24	4	1	120	243	370	1.12E-49	172
XP_019185427.1 PREDICTED: pentatricopeptide repeat-containing protein At3g14330 [Ipomoea nil]	XP_019185427.1 PREDICTED: pentatricopeptide repeat-containing protein At3g14330 [Ipomoea nil]	g17375.t1	XP_019185427.1	97.546	652	16	0	1	652	1	652	0	1321
XP_019185427.1 PREDICTED: pentatricopeptide repeat-containing protein At3g14330 [Ipomoea nil]	XP_019185427.1 PREDICTED: pentatricopeptide repeat-containing protein At3g14330 [Ipomoea nil]	g17375.t2	XP_019185427.1	97.421	504	13	0	1	504	149	652	0	1022
XP_019172336.1 PREDICTED: NAC domain-containing protein 86-like [Ipomoea nil]	XP_019172336.1 PREDICTED: NAC domain-containing protein 86-like [Ipomoea nil]	g17376.t1	XP_019172336.1	97.784	361	3	5	1	359	4	361	0	718
XP_019172021.1 PREDICTED: autophagy protein 5 isoform X1 [Ipomoea nil]	XP_019172021.1 PREDICTED: autophagy protein 5 isoform X1 [Ipomoea nil]	g17377.t1	XP_019172021.1	99.183	367	3	0	1	367	1	367	0	744
XP_019172028.1 PREDICTED: expansin-A13-like [Ipomoea nil]	XP_019172028.1 PREDICTED: expansin-A13-like [Ipomoea nil]	g17378.t1	XP_019172028.1	99.273	275	2	0	1	275	1	275	0	566
XP_019172028.1 PREDICTED: expansin-A13-like [Ipomoea nil]	XP_019172028.1 PREDICTED: expansin-A13-like [Ipomoea nil]	g17378.t2	XP_019172028.1	99.259	270	2	0	1	270	6	275	0	557
XP_019172066.1 PREDICTED: homeobox-leucine zipper protein ROC8-like [Ipomoea nil]	XP_019172066.1 PREDICTED: homeobox-leucine zipper protein ROC8-like [Ipomoea nil]	g17379.t1	XP_019172066.1	99.585	723	2	1	1	723	1	722	0	1497
XP_019172326.1 PREDICTED: glutamate decarboxylase [Ipomoea nil]	XP_019172326.1 PREDICTED: glutamate decarboxylase [Ipomoea nil]	g17380.t1	XP_019172326.1	100	501	0	0	1	501	1	501	0	1041
XP_019172188.1 PREDICTED: transmembrane 9 superfamily member 3 [Ipomoea nil]	XP_019172188.1 PREDICTED: transmembrane 9 superfamily member 3 [Ipomoea nil]	g17381.t1	XP_019172188.1	99.664	596	2	0	1	596	1	596	0	1231
XP_019172189.1 PREDICTED: pre-mRNA-splicing factor 38B isoform X1 [Ipomoea nil]	XP_019172189.1 PREDICTED: pre-mRNA-splicing factor 38B isoform X1 [Ipomoea nil]	g17382.t1	XP_019172189.1	98.361	427	1	2	1	425	1	423	0	827
XP_019172191.1 PREDICTED: uncharacterized protein LOC109167603 [Ipomoea nil] XP_019172192.1 PREDICTED: uncharacterized protein LOC109167603 [Ipomoea nil]	XP_019172191.1 PREDICTED: uncharacterized protein LOC109167603 [Ipomoea nil] XP_019172192.1 PREDICTED: uncharacterized protein LOC109167603 [Ipomoea nil]	g17383.t1	XP_019172191.1	96.744	215	7	0	1	215	1	215	6.99E-143	408
XP_019172029.1 PREDICTED: transcription repressor KAN1 isoform X1 [Ipomoea nil] XP_019172030.1 PREDICTED: transcription repressor KAN1 isoform X1 [Ipomoea nil] BAE73187.1 KANADI-like transcription factor FEATHERED [Ipomoea nil] BAE73188.1 KANADI-like transcription factor FEATHERED [Ipomoea nil]	XP_019172029.1 PREDICTED: transcription repressor KAN1 isoform X1 [Ipomoea nil] XP_019172030.1 PREDICTED: transcription repressor KAN1 isoform X1 [Ipomoea nil] BAE73187.1 KANADI-like transcription factor FEATHERED [Ipomoea nil] BAE73188.1 KANADI-like transcription factor FEATHERED [Ipomoea nil]	g17384.t1	XP_019172029.1	98.545	481	3	3	1	480	1	478	0	961
